# PfHDAC1 is an essential regulator of parasite asexual growth with its altered genomic occupancy and activity associated with artemisinin drug resistance in *Plasmodium falciparum*

**DOI:** 10.1101/2022.05.01.490232

**Authors:** Abhishek Kanyal, Heledd Davies, Bhagyashree Deshmukh, Dilsha Farheen, Moritz Treeck, Krishanpal Karmodiya

## Abstract

*Plasmodium falciparum* is a deadly protozoan parasite and the causative agent of malaria, which accounts for close to 200 million cases and 400,000 deaths every year. It has been identified to possess a tightly regulated gene expression profile that is integrally linked to its timely development during the intraerythrocytic stage. Epigenetic modifiers of the histone acetylation code have been identified as key regulators of the parasite’s transcriptome. In this study, we characterize the solitary class I histone deacetylase PfHDAC1 and demonstrate that phosphorylation is required for its catalytic activity. PfHDAC1 binds to and regulates parasite genes responsible for housekeeping and stress-responsive functions. We show that PfHDAC1 activity in parasites is crucial for normal intraerythrocytic development and that its cellular abundance is correlated with parasitemia progression. We further show that PfHDAC1 has differential abundance and genomic occupancy in artemisinin drug-resistant vs sensitive parasites and that inhibition of its deacetylase activity can modulate the sensitivity of parasites to the drug. We also identify that artemisinin exposure can interfere with PfHDAC1 phosphorylation and its genomic occupancy. Collectively, our results demonstrate PfHDAC1 to be an important regulator of basic biological functions in parasites while also deterministic of responses to environmental stresses such as antimalarial drugs.
