## Supplemental Table 1 for "PfHDAC1 is an essential regulator of parasite asexual growth with its altered genomic occupancy and activity associated with artemisinin drug resistance in *Plasmodium falciparum*"

### Sheet: Sheet1
ChIP-sequencing Sample Details
Sample#	Sample Name	Organism	Strain	Stage	Treatment
1	PfHDAC1_ChIP_Rep1	Plasmodium falciparum	NF54	Trophozoite (21-24HPI)	DMSO Mock/3hr
2	PfHDAC1_ChIP_Rep2	Plasmodium falciparum	NF54	Trophozoite (21-24HPI)	DMSO Mock/3hr
3	PfHDAC1_Input	Plasmodium falciparum	NF54	Trophozoite (21-24HPI)	DMSO Mock/3hr
4	PfHDAC1_CHIP_ART	Plasmodium falciparum	NF54	Trophozoite (21-24HPI)	100nM DHA/3hr
5	PfHDAC1_ART_Input	Plasmodium falciparum	NF54	Trophozoite (21-24HPI)	100nM DHA/3hr
6	MRA1236_HDAC1_ChIP	Plasmodium falciparum	IPC3445/Cam2	Trophozoite (21-24HPI)	NA
7	MRA1236_HDAC1_Input	Plasmodium falciparum	IPC3445/Cam2	Trophozoite (21-24HPI)	NA
8	MRA1254_HDAC1_ChIP	Plasmodium falciparum	Cam2_rev	Trophozoite (21-24HPI)	NA
9	MRA1254_HDAC1_Input	Plasmodium falciparum	Cam2_rev	Trophozoite (21-24HPI)	NA
RNA-sequencing Sample Details
Sample#	Sample Name	Organism	Strain	Stage	Treatment
10	Ctrl_Rep1	Plasmodium falciparum	3D7	Trophozoite (21-24HPI)	DMSO Mock/3hr
11	Ctrl_Rep2	Plasmodium falciparum	3D7	Trophozoite (21-24HPI)	DMSO Mock/3hr
12	Ctrl_Rep3	Plasmodium falciparum	3D7	Trophozoite (21-24HPI)	DMSO Mock/3hr
13	Rom_Rep1	Plasmodium falciparum	3D7	Trophozoite (21-24HPI)	360nM Romidepsin/3hr
14	Rom_Rep2	Plasmodium falciparum	3D7	Trophozoite (21-24HPI)	360nM Romidepsin/3hr
15	Rom_Rep3	Plasmodium falciparum	3D7	Trophozoite (21-24HPI)	360nM Romidepsin/3hr
16	PfHDAC1_OE_Rep1	Plasmodium falciparum	Cam3.I_rev	Trophozoite (21-24HPI)	NA
17	PfHDAC1_OE_Rep2	Plasmodium falciparum	Cam3.I_rev	Trophozoite (21-24HPI)	NA
18	PfHDAC1_OE_Rep3	Plasmodium falciparum	Cam3.I_rev	Trophozoite (21-24HPI)	NA
19	GFP_OE_Rep1	Plasmodium falciparum	Cam3.I_rev	Trophozoite (21-24HPI)	NA
20	GFP_OE_Rep2	Plasmodium falciparum	Cam3.I_rev	Trophozoite (21-24HPI)	NA
21	GFP_OE_Rep3	Plasmodium falciparum	Cam3.I_rev	Trophozoite (21-24HPI)	NA
22	MRA1236_Rep1	Plasmodium falciparum	IPC3445/Cam2	Trophozoite (21-24HPI)	NA
23	MRA1236_Rep2	Plasmodium falciparum	IPC3445/Cam2	Trophozoite (21-24HPI)	NA
24	MRA1236_Rep3	Plasmodium falciparum	IPC3445/Cam2	Trophozoite (21-24HPI)	NA
25	MRA1254_Rep1	Plasmodium falciparum	Cam2_rev	Trophozoite (21-24HPI)	NA
26	MRA1254_Rep2	Plasmodium falciparum	Cam2_rev	Trophozoite (21-24HPI)	NA
27	Mock_Rep1	Plasmodium falciparum	3D7	Trophozoite (~23HPI harvest)	DMSO Mock/6hr
28	Mock_Rep2	Plasmodium falciparum	3D7	Trophozoite (~23HPI harvest)	DMSO Mock/6hr
29	Art_Rep1	Plasmodium falciparum	3D7	Trophozoite (~23HPI harvest)	30nM artemisinin/6hr
30	Art_Rep2	Plasmodium falciparum	3D7	Trophozoite (~23HPI harvest)	30nM artemisinin/6hr
